# Transcriptome-Wide Off-Target Effects of Steric-Blocking Oligonucleotides

**DOI:** 10.1101/2020.09.03.281667

**Authors:** Erle M. Holgersen, Shreshth Gandhi, Yongchao Zhou, Jinkuk Kim, Brandon Vaz, Jovanka Bogojeski, Magdalena Bugno, Zvi Shalev, Kahlin Cheung-Ong, João Gonçalves, Matthew O’Hara, Mark Sun, Boyko Kakaradov, Andrew Delong, Daniele Merico, Amit G. Deshwar

## Abstract

Steric-blocking oligonucleotides (SBOs) are short, single-stranded nucleic acids designed to modulate gene expression by binding to mRNA and blocking access from cellular machinery such as splicing factors. SBOs have the potential to bind to near-complementary sites in the transcriptome, causing off-target effects. In this study, we used RNA-seq to evaluate the off-target differential splicing events of 81 SBOs and differential expression events of 46 SBOs. Our results suggest that differential splicing events are predominantly hybridization-driven, while differential expression events are more common and driven by other mechanisms. We further evaluated the performance of *in silico* screens for off-target events, and found an edit distance cutoff of three to result in a sensitivity of 14% and false discovery rate of 99%. A machine learning model incorporating splicing predictions substantially improved the ability to prioritize low edit distance hits, increasing sensitivity from 4% to 26% at a fixed FDR. Despite these large improvements in performance, the approach does not detect the majority of events at a false discovery rate below 99%. Our results suggest that *in silico* methods are currently of limited use for predicting the off-target effects of SBOs.
