## Supplementary table 1 for "Transcriptome-Wide Off-Target Effects of Steric-Blocking Oligonucleotides"

### Sheet: supplementary_table_1
SBO ID	Cell type	Cases	Controls	Sequence	Category	Differential splicing events	Differential expression events
DG744	HEK293T	2S07,2S08,2S09	2S04,2S05,2S06	TCTGTCAGGGGTTTGCCC	exonic	7	900
DG740	HEK293T	2S10,2S11,2S12	2S04,2S05,2S06	TCTGTCAGGGGTTTGCC	exonic	13	1251
DG745	HEK293T	2S13,2S14,2S15	2S04,2S05,2S06	ATCTGTCAGGGGTTTGCC	exonic	26	2498
DG755	HEK293T	2S16,2S17,2S18	2S04,2S05,2S06	TATCTGTCAGGGGTTTGCCC	exonic	17	1767
DG131	HEK293T	2S19,2S20,2S21	2S04,2S05,2S06	TCACTTTCATAATGCTGG	intronic	1	29
DG604	HEK293T	2S22,2S23,2S24	2S04,2S05,2S06	CTTCTAGGTTTGAGTATTCC	exonic	13	89
DG624	HEK293T	2S25,2S26,2S27	2S04,2S05,2S06	AGAACTTGTAGGGATTTATA	intronic	21	1117
DG31	HEK293T	3S07,3S08,3S09	3S01,3S02,3S03	CAAATCTCTGACTTGATTCT	exonic	7	13
DG189	HEK293T	3S10,3S11,3S12	3S01,3S02,3S03	ATCTCTGACTTGATTCTGAA	exonic	5	20
DG759	HEK293T	3S13,3S14,3S15	3S01,3S02,3S03	TGGAGTTCTTCAATTAG	exonic	13	22
DG767	HEK293T	3S16,3S17,3S18	3S01,3S02,3S03	TTCCTTTGGAGTTCTTCA	exonic	17	12
DG769	HEK293T	3S19,3S20,3S21	3S01,3S02,3S03	ACTTTCCTTTGGAGTTCT	exonic	4	38
DG958	HEK293T	4S01,4S37	4S36,4S72,4S97	TCATCATCATCATCATCA	promiscuous	24	NA
DG959	HEK293T	4S02,4S38	4S36,4S72,4S97	ATCATCATCATCATCATC	promiscuous	19	NA
DG960	HEK293T	4S03,4S39	4S36,4S72,4S97	GTCATCATCATCATCATC	promiscuous	32	NA
DG961	HEK293T	4S04,4S40	4S36,4S72,4S97	CCTATTTAAAAAGAAAAA	promiscuous	0	NA
DG962	HEK293T	4S05,4S41	4S36,4S72,4S97	TCTGCTGCTGCTGCTGGT	promiscuous	2	NA
DG963	HEK293T	4S06,4S42	4S36,4S72,4S97	CGGCCCCAGCCCCGCCCC	promiscuous	2	NA
DG964	HEK293T	4S07,4S43	4S36,4S72,4S97	GCCCCAGCCCCGCCCCGC	promiscuous	4	NA
DG965	HEK293T	4S08,4S44	4S36,4S72,4S97	CAGGCCCAGCCTCACCTG	promiscuous	2	NA
DG966	HEK293T	4S09,4S45	4S36,4S72,4S97	TGCAAGTGCTGCTGCTGC	promiscuous	25	NA
DG967	HEK293T	4S10,4S46	4S36,4S72,4S97	AGCCCCGCCCCGCCGCCC	promiscuous	6	NA
DG968	HEK293T	4S11,4S47	4S36,4S72,4S97	AGCAGCAGCAGCTCCGCC	promiscuous	23	NA
DG969	HEK293T	4S12,4S48	4S36,4S72,4S97	GCTCTGCTGCTGCTGCTG	promiscuous	5	NA
DG970	HEK293T	4S13,4S49	4S36,4S72,4S97	TCTCCTCCTCCTCCTCCC	promiscuous	12	NA
DG971	HEK293T	4S14,4S50	4S36,4S72,4S97	CGCCGCCCACGCCCCGCC	exonic	8	NA
DG972	HEK293T	4S15,4S51	4S36,4S72,4S97	CCTCCTCCTCCTCCCCCT	promiscuous	5	NA
DG973	HEK293T	4S16,4S52	4S36,4S72,4S97	CTCCTCCTCCGCCCCGGC	exonic	17	NA
DG974	HEK293T	4S17,4S53	4S36,4S72,4S97	GCAGCAGCAGCTCCGCCA	promiscuous	6	NA
DG975	HEK293T	4S18,4S54	4S36,4S72,4S97	CCAGGCCCAGCCTCACCT	promiscuous	8	NA
DG976	HEK293T	4S19,4S55	4S36,4S72,4S97	CAGCAGCAGCTCCGCCAC	promiscuous	12	NA
DG977	HEK293T	4S20,4S56	4S36,4S72,4S97	TGCTCCAGCATCTGCTGC	promiscuous	21	NA
DG978	HEK293T	4S21,4S57	4S36,4S72,4S97	GCCCACAGCCCTCACCCC	promiscuous	17	NA
DG979	HEK293T	4S22,4S58	4S36,4S72,4S97	GCAAGTGCTGCTGCTGCT	promiscuous	12	NA
DG980	HEK293T	4S23,4S59	4S36,4S72,4S97	CAAAACAAAACAAAAAAC	promiscuous	0	NA
DG981	HEK293T	4S24,4S60	4S36,4S72,4S97	GCTGCTCCAGCATCTGCT	promiscuous	21	NA
DG982	HEK293T	4S25,4S61	4S36,4S72,4S97	TGCCTCCTCCTCCTCCCC	promiscuous	6	NA
DG983	HEK293T	4S26,4S62	4S36,4S72,4S97	TGCTGCTCCAGCATCTGC	promiscuous	2	NA
DG984	HEK293T	4S27,4S63	4S36,4S72,4S97	CGCCCCCAACCCGGCCCC	exonic	2	NA
DG985	HEK293T	4S28,4S64	4S36,4S72,4S97	AACAAAACACACACACAC	promiscuous	16	NA
DG986	HEK293T	4S29,4S65	4S36,4S72,4S97	AAAAATAAAATAAAATAA	promiscuous	0	NA
DG987	HEK293T	4S30,4S66	4S36,4S72,4S97	GCTCCTTCAGCTGCAGCT	exonic	19	NA
DG988	HEK293T	4S31,4S67	4S36,4S72,4S97	TGCTGCTGCTGCTGGTAG	promiscuous	26	NA
DG989	HEK293T	4S32,4S68	4S36,4S72,4S97	CTGCTGCTGCTGCTGGTA	promiscuous	2	NA
DG990	HEK293T	4S33,4S69	4S36,4S72,4S97	ACAAAACACACACACACA	promiscuous	14	NA
DG991	HEK293T	4S34,4S70	4S36,4S72,4S97	CTGTCTCAAAAAAAAAAA	promiscuous	3	NA
DG992	HEK293T	4S35,4S71	4S36,4S72,4S97	GCAGAGGGGGCAGAGATG	promiscuous	2	NA
DG38	HEK293T	5S01,5S02,5S03	5S16,5S17,5S18	GGCCAAGTTTCCGCTGAACT	exonic	24	719
DG199	HEK293T	5S04,5S05,5S06	5S16,5S17,5S18	GCCAAGTTTCCGCTGAACTT	exonic	1	179
DG1061	HEK293T	5S07,5S08,5S09	5S16,5S17,5S18	ATAGGACTCCAGATGTTTCC	non-targeting control	47	789
DG1063	HEK293T	5S13,5S14,5S15	5S16,5S17,5S18	TAGGACTCCAGATGTTTC	non-targeting control	97	1310
DG1061	HepG2	5S22,5S23,5S24	5S49,5S50,5S119	ATAGGACTCCAGATGTTTCC	non-targeting control	2	345
DG380	HepG2	5S29,5S30,5S31	5S49,5S50,5S119	GCCCTTTAATTTTAATTCCA	exonic	1	1303
DG185	HepG2	5S32,5S33	5S49,5S50,5S119	AACAAGCAAACATGTAATAA	intronic	0	NA
DG432	HepG2	5S34,5S35,5S36	5S49,5S50,5S119	GCTGTTTTCATTTTCTGCCT	exonic	1	1200
DG375	HepG2	5S37,5S38,5S39	5S49,5S50,5S119	CCATCTCCAATGTTTTGTTC	exonic	0	1192
DG111	HepG2	5S40,5S41,5S42	5S49,5S50,5S119	CCATACCCCACCTCCCTC	intronic	0	1261
DG553	HepG2	5S44,5S45	5S49,5S50,5S119	AAAACAAAAACAAAACCACC	intronic	2	NA
DG471	HepG2	5S47,5S48	5S49,5S50,5S119	TAGCACATAGAGGTAGATAA	exonic	0	NA
DG959	HepG2	5S53,5S54,5S109	5S49,5S50,5S119	ATCATCATCATCATCATC	promiscuous	0	26
DG745	HepG2	5S55,5S56,5S110	5S49,5S50,5S119	ATCTGTCAGGGGTTTGCC	exonic	44	915
DG1211	HepG2	5S57,5S58,5S111	5S49,5S50,5S119	CTGCTGCAAACCCCACTGTC	intronic	0	42
DG1693	HepG2	5S59,5S60,5S112	5S49,5S50,5S119	GAGCTCACAGCCTGGTAGAA	exonic	46	1185
DG960	HepG2	5S61,5S62,5S113	5S49,5S50,5S119	GTCATCATCATCATCATC	promiscuous	0	52
DG604	HepG2	5S63,5S64,5S114	5S49,5S50,5S119	CTTCTAGGTTTGAGTATTCC	exonic	2	69
DG31	HepG2	5S65,5S66,5S115	5S49,5S50,5S119	CAAATCTCTGACTTGATTCT	exonic	0	62
DG678	HepG2	5S67,5S68,5S116	5S49,5S50,5S119	AGCTTCTAAGAAACCATG	intronic	0	29
DG664	HepG2	5S69,5S70,5S117	5S49,5S50,5S119	GAAAGTGTCCTGGCTGCC	intronic	2	216
DG992	HepG2	5S71,5S72,5S118	5S49,5S50,5S119	GCAGAGGGGGCAGAGATG	promiscuous	72	2576
DG28	HepG2	6S56,6S67,6S80,6S89,6S90,6S92	6S46,6S51,6S54,6S64,6S78,6S84	ATACCTTTTCTTTCATAGGT	exonic	0	3
DG38	HepG2	6S61,6S74,6S77,6S79,6S91,6S94	6S46,6S51,6S54,6S64,6S78,6S84	GGCCAAGTTTCCGCTGAACT	exonic	40	2561
DG768	HepG2	6S41,6S45,6S57,6S62,6S70,6S72	6S46,6S51,6S54,6S64,6S78,6S84	TTTCCTTTGGAGTTCTTC	exonic	10	169
DG783	HepG2	6S42,6S52,6S59,6S60,6S75,6S88	6S46,6S51,6S54,6S64,6S78,6S84	TGGAGTTCTTCAATTAGACT	exonic	37	885
DG1225	HepG2	6S44,6S76,6S98	6S46,6S51,6S54,6S64,6S78,6S84	TTCATCTCTTTAGAGAAGTC	3' UTR	0	300
DG936	HepG2	6S58,6S68,6S85	6S46,6S51,6S54,6S64,6S78,6S84	CAGATAATTTAGGTCAAGGT	3' UTR	9	857
DG948	HepG2	6S43,6S71,6S87	6S46,6S51,6S54,6S64,6S78,6S84	TTTATTTCTAGACTTTCATG	3' UTR	6	639
DG952	HepG2	6S63,6S69,6S97	6S46,6S51,6S54,6S64,6S78,6S84	AATGGTGATAGAGGACGTTT	3' UTR	70	5403
DG950	HepG2	6S47,6S66,6S99	6S46,6S51,6S54,6S64,6S78,6S84	GGAGACTCCAAATGGTGATA	3' UTR	11	1393
DG131	HepG2	6S65,6S73,6S93	6S46,6S51,6S54,6S64,6S78,6S84	TCACTTTCATAATGCTGG	intronic	1	137
DG132	HepG2	6S48,6S82,6S83	6S46,6S51,6S54,6S64,6S78,6S84	TTCACTTTCATAATGCTGGC	intronic	8	750
DG745	HepG2	6S102,6S103,6S113	6S108,6S116,6S119	ATCTGTCAGGGGTTTGCC	exonic	12	181
DG992	HepG2	6S107,6S111,6S117	6S108,6S116,6S119	GCAGAGGGGGCAGAGATG	promiscuous	2	352
DG1693	HepG2	6S105,6S109,6S121	6S108,6S116,6S119	GAGCTCACAGCCTGGTAGAA	exonic	10	393
DG1064	HEK293T	7S203,7S222,7S207	7S208,7S219,7S215	GCGACTATACGCGCAATATG	non-targeting control	0	3
DG1057	HEK293T	7S209,7S217,7S218	7S208,7S219,7S215	CGACTATACGCGCAATAT	non-targeting control	1	179
DG1064	HepG2	7S204,7S206	7S223,7S213,7S220	GCGACTATACGCGCAATATG	non-targeting control	0	NA
DG1057	HepG2	7S211,7S221,7S216	7S223,7S213,7S220	CGACTATACGCGCAATAT	non-targeting control	0	7
DG1063	HepG2	7S212,7S214,7S201	7S223,7S213,7S220	TAGGACTCCAGATGTTTC	non-targeting control	1	8
DG1056	HepG2	7S210,7S202,7S224	7S223,7S213,7S220	GCGACTATACGCGCAATAT	non-targeting control	0	12
DG131	PXB	7S302,7S304	7S308,7S303	TCACTTTCATAATGCTGG	intronic	0	NA
DG131	PXB	7S307,7S305	7S306,7S301	TCACTTTCATAATGCTGG	intronic	1	NA
DG2395	HepG2	7S704,7S705,7S706	7S701,7S702,7S703	AGATAGATAGATTAGGGAAT	RBP motif	0	8
DG2398	HepG2	7S707,7S708,7S709	7S701,7S702,7S703	GTAGGGAATAATTAGGGAAT	RBP motif	53	1580
DG2386	HepG2	7S710,7S711,7S712	7S701,7S702,7S703	CCATACCCCACCTCCCTC	intronic	0	4
DG2399	HepG2	7S713,7S714,7S715	7S701,7S702,7S703	TGCATGATGGCATCGG	RBP motif	2	10
DG2402	HepG2	7S716,7S717,7S718	7S701,7S702,7S703	ATGCATGCATGAGGCACTTC	RBP motif	41	1966
DG2382	HepG2	7S719,7S720,7S721	7S701,7S702,7S703	ATTTTTTTTTATTTTGGCCC	RBP motif	3	239
DG2388	HepG2	7S722,7S723,7S724	7S701,7S702,7S703	CCAGACCAATCCCAAGACCC	RBP motif	0	4
DG992	PXB	8S111,8S112,8S113	8S117,8S118,8S119,8S120	GCAGAGGGGGCAGAGATG	promiscuous	140	2961
DG992	PXB	8S111,8S112,8S113	8S101,8S102,8S103,8S104	GCAGAGGGGGCAGAGATG	promiscuous	138	1324
DG28	HepG2	10S113,10S114,10S115,10S116,10S117,10S118	10S101,10S102,10S103,10S104,10S105,10S106	ATACCTTTTCTTTCATAGGT	exonic	0	22
DG752	HepG2	10S119,10S120,10S122,10S123,10S124	10S101,10S102,10S103,10S104,10S105,10S106	CTGTCAGGGGTTTGCCCTAA	exonic	1	1073
DG783	HepG2	10S131,10S132,10S133,10S134,10S135	10S101,10S102,10S103,10S104,10S105,10S106	TGGAGTTCTTCAATTAGACT	exonic	7	402
DG768	HepG2	10S125,10S127,10S128,10S129	10S101,10S102,10S103,10S104,10S105,10S106	TTTCCTTTGGAGTTCTTC	exonic	5	71
DG752	HepG2	6S49,6S50,6S53,6S81,6S86,6S96	6S46,6S51,6S54,6S64,6S78,6S84	CTGTCAGGGGTTTGCCCTAA	exonic	11	2913
